# Expression analysis of colon adenocarcinoma in the South Indian population reveals novel signals of pathogenesis

**DOI:** 10.1101/2020.10.14.338814

**Authors:** Prasanth S. Ariyannur, Reenu Anne Joy, Veena Menon, Roopa Rachael Paulose, Keechilat Pavithran, Damodaran M. Vasudevan

## Abstract

High throughput somatic expression analyses of colon adenocarcinoma conducted so far were mostly in the western population, and no major studies are currently available in the Indian population. We have performed Nanostring PanCancer pathway panel assay in Stage II colon cancer (n = 11) and compared against normal colon tissues (n = 4). Differentially expressed (DE) genes were identified and superimposed on the Cancer Genome Atlas (TCGA) data, from the Genome Expression Profiling Interactive Analysis (GEPIA) and Tumor Immune Estimation Resource (TIMER).83 out of 730 genes were significantly different (*p*-value < 0.01), 19 of which had a fold-change |FC(log_2_)| ≥ 2. A comparison of these signals on TCGA COAD data revealed four common (MET, MCM2, ETV4, and MMP7) and15 uncommon genes. On group comparison, ETV4 expression was significantly higher in microsatellite stable (MSS). Significant DE genes, unique in the study, were INHBA, COL1A1, COL11A1, COMP, SFRP4, and SPP1, which were clustered in STRING.db network analysis and correlated with tumor-infiltrating immune cells in TIMER.MMR functions of colon cancer pathogenesis in India may be differentiated by validating the somatic expression of most common genes identified in the study.
