## Supplementary Dataset File S1 for "Expression analysis of colon adenocarcinoma in the South Indian population reveals novel signals of pathogenesis"

### Sheet: Title
Title: Expression analysis of colon adenocarcinoma in the South Indian population reveals novel signals of pathogenesis
Authors:
Prasanth S. Ariyannur, Reenu Anne Joy, Veena Menon, Roopa Rachael Paulose, Keechilat Pavithran, Damodaran M. Vasudevan.
Supplementary Data set File S1
Annotation File

### Sheet: S1_Annotation
NO	Subject_ID	Sample_ID#	Age	tissue	MS_status	Side	TIL
1	KSN.T	SAM0718	39	tumor	MSS	Left	no
2	KSN.N	SAM0719	39	normal	MSS	Left	no
3	KSM.N	SAM0720	53	normal	MSI	Right	yes
4	KSM.T	SAM0721	53	tumor	MSI	Right	yes
5	JCB.N	SAM0722	41	normal	MSI	Right	yes
6	JCB.T	SAM0723	41	tumor	MSI	Right	yes
7	SIV.N	SAM0724	49	normal	MSS	Right	yes
8	SIV.T	SAM0725	49	tumor	MSS	Right	yes
9	AN.T	SAM1491	46	tumor	MSI	Right	yes
10	ES.T	SAM1492	58	tumor	MSS	Right	yes
11	SH.T	SAM1493	50	tumor	MSI	Right	yes
12	SK.T	SAM1494	54	tumor	MSS	Right	no
13	KNR.T	SAM1495	76	tumor	MSI	Right	yes
14	VVC.T	SAM1496	66	tumor	MSI	Right	no
15	RV.T	SAM1497	67	tumor	MSS	Left	yes
