## Supplementary Dataset File S3 for "Expression analysis of colon adenocarcinoma in the South Indian population reveals novel signals of pathogenesis"

### Sheet: Title
Title: Expression analysis of colon adenocarcinoma in the South Indian population reveals novel signals of pathogenesis
Authors:
Prasanth S. Ariyannur, Reenu Anne Joy, Veena Menon, Roopa Rachael Paulose, Keechilat Pavithran, Damodaran M. Vasudevan.
Supplementary Data set File S3
GEPIA comparison data

### Sheet: GEPIA comparison
Probe name	probe.ID	AIMS Log2 fold change	AIMS p-value	GEPIA adj pvalue	GEPIA Log2 fold change
MMP7	NM_002423.3:311	5.34	0.000111	2.81e-136	5.129
COL11A1	NM_001854.3:674	5.04	0.000162	5.67e-79	2.81
INHBA	NM_002192.2:490	4.35	4.19e-05	1.62e-93	2.515
SPP1	NM_000582.2:760	4.31	0.00132	3.57e-16	1.564
SFRP4	NM_003014.2:1060	4.19	0.00263	8.67e-29	1.836
ETV4	NM_001079675.1:1535	4.15	8.74e-05	7.54e-267	5.297
COMP	NM_000095.2:1744	3.65	0.0041	2.11e-28	1.615
COL1A1	NM_000088.3:5210	3.45	0.00152	NS	NA
RNF43	NM_017763.4:725	3.04	0.000643	3.07e-104	5.007
DDIT4	NM_019058.2:85	2.9	0.000225	NS	NA
GRIN2B	NM_000834.3:1144	2.76	0.00404	NS	NA
WT1	NM_000378.3:2160	2.51	0.00784	NS	NA
IL11	NM_000641.2:1145	2.31	0.00423	NS	NA
MET	NM_000245.2:405	2.22	0.00107	8.38e-167	2.694
GZMB	NM_004131.3:540	2.22	0.00214	4.39e-61	2.688
MCM2	NM_004526.2:2945	2.17	0.000568	1.64e-35	1.288
LIF	NM_002309.3:1240	2.1	0.000317	1.64e-35	1.288
RAC3	NM_005052.2:702	1.93	0.00499	NS	NA
DUSP4	NM_057158.2:3115	1.85	0.000761	4.12e-48	1.606
ITGA2	NM_002203.2:475	1.82	0.00604	3.57e-148	2.463
FANCA	NM_000135.2:265	1.78	0.000585	6.07e-84	2.15
BRCA2	NM_000059.3:115	1.78	0.00017	1.033e-133	1.648
AXIN2	NM_004655.3:1035	1.77	0.00721	1.3e-79	2.507
PKMYT1	NM_004203.3:780	1.7	0.00076	8.67e-116	3.325
FANCG	NM_004629.1:1900	1.56	0.00087	NS	NA
PLAU	NM_002658.2:793	1.55	0.00319	5.2e-68	1.991
UBE2T	NM_014176.3:595	1.49	0.00173	4.9e-139	2.788
MYC	NM_002467.3:1610	1.48	0.0016	9.1e-64	2.115
CDC6	NM_001254.3:1300	1.43	0.00523	1.35e-142	3.448
RIN1	NM_004292.2:2572	1.39	0.00866	1.24e-56	1.06
H2AFX	NM_002105.2:1392	1.35	0.0068	NS	NA
VEGFA	NM_001025366.1:1325	1.34	0.00912	NS	NA
CCNB1	NM_031966.2:715	1.29	0.00788	1.48e-119	3.757
IL1RAP	NM_002182.2:460	1.26	0.00309	NS	NA
IKBKB	NM_001556.1:1995	1.19	0.00423	NS	NA
EZH2	NM_004456.3:190	1.17	0.00736	1.92e-83	1.872
RFC3	NM_002915.3:740	1.15	0.00533	2.6e-152	2.193
CDC7	NM_003503.2:805	1.14	0.00794	NS	NA
MCM7	NM_182776.1:1325	1.12	0.00152	1.16e-78	1.236
HSP90B1	NM_003299.1:160	1.09	0.00302	NS	NA
SUV39H2	NM_024670.3:2035	1.09	0.00705	1.61e-131	1.45
TNFRSF10A	NM_003844.2:950	1.02	0.00778	9.72e-87	1.692
HRAS	NM_005343.2:396	1.01	0.00439	1.9e-38	-1.407
CDK4	NM_000075.2:1055	0.989	0.000325	8.61e-103	1.549
THEM4	NM_053055.4:764	0.962	0.00523	NS	NA
PRKDC	NM_006904.6:12750	0.929	0.00489	1.31e-72	1.177
STAT1	NM_007315.2:205	0.894	0.00287	1.8e-34	1.166
SRSF2	NM_003016.3:312	0.892	0.00522	NS	NA
HDAC10	NM_032019.5:932	0.889	0.00212	NS	NA
CDC25B	NM_021873.2:3045	0.868	0.00697	NS	NA
DNMT1	NM_001379.2:1495	0.862	0.00623	NS	NA
SKP2	NM_005983.2:615	0.855	0.000812	NS	NA
MEN1	NM_130802.2:2480	0.837	0.00355	NS	NA
CDK2	NM_001798.2:220	0.815	0.000888	3.2e-51	1.001
FUBP1	NM_003902.3:820	0.794	0.00177	NS	NA
FANCF	NM_022725.2:845	0.69	0.00759	1.27e-110	1.583
ATR	NM_001184.2:565	0.654	0.000634	NS	NA
NFE2L2	NM_006164.3:995	-0.625	0.00996	NS	NA
RAF1	NM_002880.2:1990	-0.637	0.000646	NS	NA
POLD4	NM_021173.2:470	-0.642	0.00306	NS	NA
RRAS2	NM_001102669.2:1785	-0.781	0.00806	NS	NA
PLD1	NM_002662.3:1265	-0.808	0.00281	NS	NA
GNAQ	NM_002072.2:1100	-0.855	0.00459	NS	NA
TNFSF10	NM_003810.2:115	-0.928	0.00393	NS	NA
MAPK3	NM_001040056.1:580	-0.945	0.00512	NS	NA
IL6R	NM_000565.2:993	-1.09	0.00156	7.46e-138	-2.176
SPOP	NM_001007226.1:2726	-1.12	0.000924	2.6e-25	-1.099
GNA11	NM_002067.1:555	-1.18	0.00688	NS	NA
PRKACB	NM_182948.2:805	-1.33	0.00265	NS	NA
CDKN1A	NM_000389.2:1975	-1.47	0.000388	NS	NA
ID2	NM_002166.4:505	-1.5	0.00016	NS	NA
BMP2	NM_001200.2:1515	-1.55	0.000268	NS	NA
HDAC4	NM_006037.3:6965	-1.62	9.55e-07	7.48e-35	-1.713
CLCF1	NM_013246.2:1296	-1.65	0.00228	NS	NA
FGFR2	NM_000141.4:647	-1.68	0.00218	7.07e-80	-2.421
CASP7	NM_001227.3:915	-1.74	0.00263	NS	NA
COL4A5	NM_033381.1:5360	-1.83	0.00106	1.48e-53	-1.415
CDKN2B	NM_004936.3:1175	-1.84	0.00127	1.3e-31	-1.441
BMP5	NM_021073.2:1570	-1.87	0.00146	NS	NA
WNT5B	NM_032642.2:1745	-1.9	0.000378	2.72e-45	-1.386
TSPAN7	NM_004615.3:725	-1.9	0.00454	1.53e-63	-1.957
KLF4	NM_004235.4:1980	-2.24	0.000278	2.46e-17	-1.113
FLNA	NM_001456.3:7335	-2.25	0.00181	1.93e-49	-3.95
