## Supplementary Dataset file S4 for "Expression analysis of colon adenocarcinoma in the South Indian population reveals novel signals of pathogenesis"

### Sheet: Title
Title: Expression analysis of colon adenocarcinoma in the South Indian population reveals novel signals of pathogenesis
Authors:
Prasanth S. Ariyannur, Reenu Anne Joy, Veena Menon, Roopa Rachael Paulose, Keechilat Pavithran, Damodaran M. Vasudevan.
Supplementary Data set File S4
TIMER co-expression data

### Sheet: timer_coexp_df
Genes "ATR" "AXIN2" "BMP2" "BMP5" "BRCA2" "CASP7" "CCNB1" "CDC25B" "CDC6" "CDC7" "CDK2" "CDK4" "CDKN1A" "CDKN2B" "CLCF1" "COL11A1" "COL1A1" "COL4A5" "COMP" "DDIT4" "DNMT1" "DUSP4" "ETV4" "EZH2" "FANCA" "FANCF" "FANCG" "FGFR2" "FLNA" "FUBP1" "GNA11" "GNAQ" "GRIN2B" "GZMB" "H2AFX" "HDAC10" "HDAC4" "HRAS" "HSP90B1" "ID2" "IKBKB" "IL11" "IL1RAP" "IL6R" "INHBA" "ITGA2" "KLF4" "LIF" "MAPK3" "MCM2" "MCM…
1 "ATR" 1 0.322346084 -0.114189948 0.162537751 0.565838732 -0.066402765 0.018473688 -0.046049289 0.13849261 0.202318175 0.227727881 -0.045612177 -0.201228667 -0.164527733 -0.23981145 -0.023448235 -0.162489687 0.111748456 -0.117481064 -0.273701914 0.080100383 -0.388831038 0.183612528 0.262467963 0.102217421 0.317120723 -0.154570768 -0.191504592 -0.142134275 0.20709886 -0.048738038 0.063233874 0.18…
2 "AXIN2" 0.322346084 1 -0.19122648 0.306648865 0.096955897 -0.181113383 -0.131690044 -0.010525978 -0.067861178 -0.141161998 -0.070167586 0.135335581 0.016460061 -0.247778763 -0.266198802 -0.21745958 -0.276331511 0.230530545 -0.10684094 -0.141016602 -0.080563598 -0.419738771 0.303235361 -0.004448501 -0.068056657 0.400243531 -0.19915358 -0.220400016 -0.182573296 -0.017151546 -0.043728765 -0.201714…
3 "BMP2" -0.114189948 -0.19122648 1 0.217405301 -0.203817359 0.349456333 0.0095226 0.081546991 -0.043901761 0.061693832 -0.015437322 -0.171136558 0.288387412 0.265092126 0.184836986 -0.064436352 0.008927293 0.192799565 -0.121780626 0.103458557 -0.006454009 0.258441576 -0.284845548 -0.038874253 -0.082486792 -0.208772545 0.042010044 0.277366365 -0.033026356 0.115533819 0.302464559 0.336584039 0.129…
4 "BMP5" 0.162537751 0.306648865 0.217405301 1 0.038144922 0.081231454 -0.059374711 -0.109641456 -0.216416792 -0.121105631 -0.052426949 -0.039131119 0.218968185 0.046098013 -0.075432691 -0.247243831 -0.271679227 0.632268209 -0.200160873 -0.185748367 -0.171449585 -0.127290079 0.040528199 0.049880682 -0.158574955 0.170976244 -0.169866507 0.018984995 -0.133217009 0.099496778 0.127259444 0.075169605 …
5 "BRCA2" 0.565838732 0.096955897 -0.203817359 0.038144922 1 -0.058880987 0.241948103 0.041345788 0.422753652 0.466277334 0.488707936 -0.04430546 -0.272774408 -0.132574011 -0.243381036 0.022005558 -0.078671756 0.037957499 -0.148118372 -0.170439327 0.303595468 -0.23162691 0.168886358 0.476298548 0.286968218 0.288151713 0.005691701 -0.202933766 -0.10779358 0.257230478 -0.055303399 0.089891905 0.113…
6 "CASP7" -0.066402765 -0.181113383 0.349456333 0.081231454 -0.058880987 1 0.105817551 0.043997814 0.02727651 0.181898366 0.02194373 -0.260473189 0.28384979 0.114018322 -0.051002476 -0.119621027 -0.15249993 0.10890101 -0.314921468 0.114223295 -0.117101153 0.289716673 -0.327587735 0.038196632 -0.003878676 -0.271067928 0.015289058 0.370187153 -0.289294612 0.224422147 0.094542318 0.500680775 -0.0847…
7 "CCNB1" 0.018473688 -0.131690044 0.0095226 -0.059374711 0.241948103 0.105817551 1 0.136855075 0.523106708 0.458376464 0.477269325 0.463355931 -0.012860615 -0.265749262 -0.207963897 -0.186982889 -0.214192012 -0.139419545 -0.333889546 0.052180474 0.175160313 0.058154527 0.027429646 0.509061162 0.300013384 -0.056772181 0.383190849 -0.233651902 -0.29363001 0.297999008 -0.159878563 -0.072086033 0.00…
8 "CDC25B" -0.046049289 -0.010525978 0.081546991 -0.109641456 0.041345788 0.043997814 0.136855075 1 0.100690867 0.056256942 0.050333599 0.043402258 -0.029024709 -0.023148333 0.05757983 -0.046533302 0.062322925 -0.041603723 -0.097155738 0.071287627 0.192483794 0.031186975 -0.010634897 0.090731405 0.19457199 -0.060682646 0.149314801 -0.100874231 0.017471308 -0.013052472 0.032173865 -0.173476941 0.1…
9 "CDC6" 0.13849261 -0.067861178 -0.043901761 -0.216416792 0.422753652 0.02727651 0.523106708 0.100690867 1 0.65224386 0.65326333 0.320636034 -0.112900279 -0.137348957 -0.146638168 -0.028396801 -0.076887709 -0.266421208 -0.226879044 0.142740069 0.398407773 -0.048156344 0.014684258 0.554597519 0.407869855 0.122620544 0.303257469 -0.129498925 -0.202757398 0.182204196 -0.108433729 -0.000784104 0.003…
10 "CDC7" 0.202318175 -0.141161998 0.061693832 -0.121105631 0.466277334 0.181898366 0.458376464 0.056256942 0.65224386 1 0.605913905 0.125894861 -0.143186429 -0.117282334 -0.175480893 -0.042035214 -0.119584308 -0.083718942 -0.253769263 -0.014848136 0.311361947 0.091757269 -0.165363735 0.513502185 0.387935517 0.075563884 0.256211869 0.054974459 -0.181170845 0.404601363 -0.157696942 0.27953526 -0.0…
11 "CDK2" 0.227727881 -0.070167586 -0.015437322 -0.052426949 0.488707936 0.02194373 0.477269325 0.050333599 0.65326333 0.605913905 1 0.418065766 -0.151468448 -0.110203162 -0.058795176 0.005812861 -0.093671592 -0.091506643 -0.212037411 0.003242524 0.27715877 -0.041475567 0.056422941 0.580868465 0.331098372 0.156708547 0.33898725 -0.105778705 -0.16013812 0.269261898 -0.186069444 0.08131329 -0.05361…
12 "CDK4" -0.045612177 0.135335581 -0.171136558 -0.039131119 -0.04430546 -0.260473189 0.463355931 0.043402258 0.320636034 0.125894861 0.418065766 1 -0.118160864 -0.31737034 -0.165049464 -0.1820302 -0.197784849 -0.138413794 -0.116065734 0.047448871 0.09370669 -0.223716048 0.216919232 0.271299881 0.190892104 0.103725733 0.403020339 -0.342973033 -0.183221938 -0.06308898 -0.177695551 -0.418942863 -0.…
13 "CDKN1A" -0.201228667 0.016460061 0.288387412 0.218968185 -0.272774408 0.28384979 -0.012860615 -0.029024709 -0.112900279 -0.143186429 -0.151468448 -0.118160864 1 0.189074707 0.238319054 -0.061577979 0.028993232 0.161514475 -0.150949275 0.38439133 -0.110582505 0.395371907 -0.115635993 -0.074036706 -0.164486758 -0.257245092 -0.100370231 0.03076379 -0.023829951 0.011760559 0.184803511 0.1575789 0…
14 "CDKN2B" -0.164527733 -0.247778763 0.265092126 0.046098013 -0.132574011 0.114018322 -0.265749262 -0.023148333 -0.137348957 -0.117282334 -0.110203162 -0.31737034 0.189074707 1 0.325394617 0.463881165 0.490393806 -0.002179315 0.390890709 0.100105053 -0.033549716 0.212527501 -0.27407519 -0.188179248 -0.206058566 -0.185468141 -0.174447094 0.235413092 0.458417607 -0.037094827 0.231627035 0.24528724…
15 "CLCF1" -0.23981145 -0.266198802 0.184836986 -0.075432691 -0.243381036 -0.051002476 -0.207963897 0.05757983 -0.146638168 -0.175480893 -0.058795176 -0.165049464 0.238319054 0.325394617 1 0.218247618 0.34569788 -0.076044589 0.220951559 0.277861247 0.067748886 0.291602519 -0.08079555 -0.124631298 -0.054393327 -0.191969802 -0.080142911 0.101545606 0.440691925 -0.148706753 0.141493997 0.008493366 0…
16 "COL11A1" -0.023448235 -0.21745958 -0.064436352 -0.247243831 0.022005558 -0.119621027 -0.186982889 -0.046533302 -0.028396801 -0.042035214 0.005812861 -0.1820302 -0.061577979 0.463881165 0.218247618 1 0.857850928 -0.182603342 0.734947288 0.079054221 0.048995844 0.12611944 -0.233140408 -0.150626574 -0.146477413 -0.056660389 -0.096679728 0.130818193 0.624865842 0.023942617 -0.048676957 0.15262446…
17 "COL1A1" -0.162489687 -0.276331511 0.008927293 -0.271679227 -0.078671756 -0.15249993 -0.214192012 0.062322925 -0.076887709 -0.119584308 -0.093671592 -0.197784849 0.028993232 0.490393806 0.34569788 0.857850928 1 -0.15245222 0.692662103 0.190835147 0.216884258 0.189267313 -0.248914917 -0.195827306 -0.047721293 -0.197630713 -0.029162981 0.119331992 0.76006721 -0.078100057 0.15157924 0.059919838 -…
18 "COL4A5" 0.111748456 0.230530545 0.192799565 0.632268209 0.037957499 0.10890101 -0.139419545 -0.041603723 -0.266421208 -0.083718942 -0.091506643 -0.138413794 0.161514475 -0.002179315 -0.076044589 -0.182603342 -0.15245222 1 -0.132374223 -0.146474045 -0.166963982 -0.032001994 -0.058180073 -0.042779785 -0.116148116 0.07311377 -0.181577855 0.120121408 -0.082324353 0.122848129 0.005399669 0.1604279…
19 "COMP" -0.117481064 -0.10684094 -0.121780626 -0.200160873 -0.148118372 -0.314921468 -0.333889546 -0.097155738 -0.226879044 -0.253769263 -0.212037411 -0.116065734 -0.150949275 0.390890709 0.220951559 0.734947288 0.692662103 -0.132374223 1 0.013062139 0.002818475 0.009889988 -0.139000749 -0.304989948 -0.16784139 -0.030494979 -0.117904372 0.131448841 0.665940392 -0.1282637 0.031684098 -0.05870808…
20 "DDIT4" -0.273701914 -0.141016602 0.103458557 -0.185748367 -0.170439327 0.114223295 0.052180474 0.071287627 0.142740069 -0.014848136 0.003242524 0.047448871 0.38439133 0.100105053 0.277861247 0.079054221 0.190835147 -0.146474045 0.013062139 1 0.164617785 0.275285539 -0.075902193 -0.036937569 0.04016804 -0.289664337 0.013846257 0.027479234 0.107522282 -0.115502093 0.055277544 -0.054269544 0.104…
21 "DNMT1" 0.080100383 -0.080563598 -0.006454009 -0.171449585 0.303595468 -0.117101153 0.175160313 0.192483794 0.398407773 0.311361947 0.27715877 0.09370669 -0.110582505 -0.033549716 0.067748886 0.048995844 0.216884258 -0.166963982 0.002818475 0.164617785 1 0.031448655 -0.003247146 0.337744175 0.563617055 -0.177183308 0.238550257 -0.039436834 0.258419218 0.031734817 0.462615857 -0.12990912 0.1242…
22 "DUSP4" -0.388831038 -0.419738771 0.258441576 -0.127290079 -0.23162691 0.289716673 0.058154527 0.031186975 -0.048156344 0.091757269 -0.041475567 -0.223716048 0.395371907 0.212527501 0.291602519 0.12611944 0.189267313 -0.032001994 0.009889988 0.275285539 0.031448655 1 -0.281583726 -0.060856766 0.017794068 -0.412535382 0.128489801 0.389919715 0.150137938 0.152108846 0.055967905 0.361580683 -0.06…
23 "ETV4" 0.183612528 0.303235361 -0.284845548 0.040528199 0.168886358 -0.327587735 0.027429646 -0.010634897 0.014684258 -0.165363735 0.056422941 0.216919232 -0.115635993 -0.27407519 -0.08079555 -0.233140408 -0.248914917 -0.058180073 -0.139000749 -0.075902193 -0.003247146 -0.281583726 1 0.077923188 0.047724915 0.27287321 -0.046193055 -0.371638697 -0.198062642 -0.184611529 -0.086374648 -0.35810776…
24 "EZH2" 0.262467963 -0.004448501 -0.038874253 0.049880682 0.476298548 0.038196632 0.509061162 0.090731405 0.554597519 0.513502185 0.580868465 0.271299881 -0.074036706 -0.188179248 -0.124631298 -0.150626574 -0.195827306 -0.042779785 -0.304989948 -0.036937569 0.337744175 -0.060856766 0.077923188 1 0.429854991 0.119255799 0.324428461 -0.239628704 -0.249007348 0.205637504 -0.061204382 0.033941799 -…
25 "FANCA" 0.102217421 -0.068056657 -0.082486792 -0.158574955 0.286968218 -0.003878676 0.300013384 0.19457199 0.407869855 0.387935517 0.331098372 0.190892104 -0.164486758 -0.206058566 -0.054393327 -0.146477413 -0.047721293 -0.116148116 -0.16784139 0.04016804 0.563617055 0.017794068 0.047724915 0.429854991 1 -0.107531151 0.408517997 -0.048140981 0.004104882 0.087673806 0.142461901 -0.130077994 0.0…
26 "FANCF" 0.317120723 0.400243531 -0.208772545 0.170976244 0.288151713 -0.271067928 -0.056772181 -0.060682646 0.122620544 0.075563884 0.156708547 0.103725733 -0.257245092 -0.185468141 -0.191969802 -0.056660389 -0.197630713 0.07311377 -0.030494979 -0.289664337 -0.177183308 -0.412535382 0.27287321 0.119255799 -0.107531151 1 -0.151965328 -0.179589642 -0.185083552 0.020166677 -0.299713857 -0.0855757…
27 "FANCG" -0.154570768 -0.19915358 0.042010044 -0.169866507 0.005691701 0.015289058 0.383190849 0.149314801 0.303257469 0.256211869 0.33898725 0.403020339 -0.100370231 -0.174447094 -0.080142911 -0.096679728 -0.029162981 -0.181577855 -0.117904372 0.013846257 0.238550257 0.128489801 -0.046193055 0.324428461 0.408517997 -0.151965328 1 -0.041298199 -0.097601042 0.04385592 -0.010505868 -0.046823086 -…
28 "FGFR2" -0.191504592 -0.220400016 0.277366365 0.018984995 -0.202933766 0.370187153 -0.233651902 -0.100874231 -0.129498925 0.054974459 -0.105778705 -0.342973033 0.03076379 0.235413092 0.101545606 0.130818193 0.119331992 0.120121408 0.131448841 0.027479234 -0.039436834 0.389919715 -0.371638697 -0.239628704 -0.048140981 -0.179589642 -0.041298199 1 0.113941005 0.133817336 0.118674357 0.478590342 -…
29 "FLNA" -0.142134275 -0.182573296 -0.033026356 -0.133217009 -0.10779358 -0.289294612 -0.29363001 0.017471308 -0.202757398 -0.181170845 -0.16013812 -0.183221938 -0.023829951 0.458417607 0.440691925 0.624865842 0.76006721 -0.082324353 0.665940392 0.107522282 0.258419218 0.150137938 -0.198062642 -0.249007348 0.004104882 -0.185083552 -0.097601042 0.113941005 1 -0.038919719 0.215717002 -0.00930751 0…
30 "FUBP1" 0.20709886 -0.017151546 0.115533819 0.099496778 0.257230478 0.224422147 0.297999008 -0.013052472 0.182204196 0.404601363 0.269261898 -0.06308898 0.011760559 -0.037094827 -0.148706753 0.023942617 -0.078100057 0.122848129 -0.1282637 -0.115502093 0.031734817 0.152108846 -0.184611529 0.205637504 0.087673806 0.020166677 0.04385592 0.133817336 -0.038919719 1 -0.131279849 0.322324278 0.145190…
31 "GNA11" -0.048738038 -0.043728765 0.302464559 0.127259444 -0.055303399 0.094542318 -0.159878563 0.032173865 -0.108433729 -0.157696942 -0.186069444 -0.177695551 0.184803511 0.231627035 0.141493997 -0.048676957 0.15157924 0.005399669 0.031684098 0.055277544 0.462615857 0.055967905 -0.086374648 -0.061204382 0.142461901 -0.299713857 -0.010505868 0.118674357 0.215717002 -0.131279849 1 0.018575112 0…
32 "GNAQ" 0.063233874 -0.201714299 0.336584039 0.075169605 0.089891905 0.500680775 -0.072086033 -0.173476941 -0.000784104 0.27953526 0.08131329 -0.418942863 0.1575789 0.245287242 0.008493366 0.152624462 0.059919838 0.160427971 -0.058708085 -0.054269544 -0.12990912 0.361580683 -0.358107768 0.033941799 -0.130077994 -0.085575742 -0.046823086 0.478590342 -0.00930751 0.322324278 0.018575112 1 -0.03777…
33 "GRIN2B" 0.188396712 0.319595963 0.129775682 0.226673703 0.113015415 -0.0847427 0.000967599 0.101876441 0.003760914 -0.00333935 -0.053616152 -0.004545211 0.084924441 0.005861928 0.020163694 -0.066604762 -0.032398735 0.142151123 -0.027546042 0.104698173 0.124239451 -0.062015396 0.042052242 -0.019316881 0.040124663 0.037440143 -0.172074304 -0.077382378 0.078795648 0.14519044 0.149539109 -0.03777…
34 "GZMB" -0.166641847 0.011504874 -0.094581914 -0.040581529 -0.022136461 -0.166576577 0.18162775 0.119788028 0.172231993 0.089853811 0.141858226 0.27938149 -0.060856516 0.011745445 -0.034690242 0.021886522 0.044478457 -0.126700262 0.048639917 -0.022073508 0.158049924 -0.109427115 -0.035046477 0.119576061 0.220747507 0.005064793 0.184400561 -0.192101704 0.09611952 -0.060632433 -0.042289461 -0.223…
35 "H2AFX" -0.237027623 -0.105835479 0.020838365 -0.143683547 -0.079963547 -0.10040933 0.458519607 0.154419818 0.323019145 0.193074554 0.265054163 0.453316917 -0.066860987 -0.20633343 0.008469571 -0.249480941 -0.125831596 -0.203357027 -0.189467319 0.065309641 0.206744749 0.047790555 0.04234923 0.26947075 0.386923208 -0.033517803 0.549357998 -0.151063441 -0.129255985 -0.087227516 0.03779206 -0.216…
36 "HDAC10" -0.098409943 0.093843838 -0.09381461 -0.038569186 -0.271396309 -0.228336859 -0.257416339 0.070104883 -0.176483204 -0.278492973 -0.243816837 0.070297239 -0.030973009 -0.09256529 0.121725586 -0.163685105 -0.015931455 -0.048839712 0.063544004 -0.002213915 0.157533683 -0.079093442 0.141961774 -0.20390317 0.270483238 -0.071431145 0.235872375 -0.031453152 0.071220427 -0.372146569 0.20345862…
37 "HDAC4" 0.274169566 0.105974809 -0.199413886 0.07473984 0.32549854 -0.065220143 -0.203145109 0.066796095 -0.08659386 0.0190783 -0.089592877 -0.341239074 -0.157693814 0.086378145 -0.021138704 0.1348728 0.181100892 0.154282358 0.130881761 -0.178052661 0.226291006 -0.024073644 0.039527392 -0.004539309 0.16042603 -0.028494479 -0.188494264 0.046267 0.323118686 0.105451823 0.153007677 0.121859861 0.…
38 "HRAS" -0.335599595 -0.190448559 -0.094280638 -0.324561449 -0.231507873 -0.159124124 0.193313552 0.173187657 0.103512642 -0.053460148 -0.074090416 0.247894676 -0.056610552 -0.101118174 0.16568674 -0.140680227 0.061743731 -0.252625288 -0.003589279 0.202567414 0.246008206 0.072129875 0.086085988 -0.024907773 0.251842113 -0.144954671 0.326260847 -0.136317225 0.084017527 -0.247430647 0.074359466 -…
39 "HSP90B1" 0.08271681 -0.23706124 0.032562701 -0.157040518 0.231706101 0.17600431 0.235530005 0.060380246 0.4111338 0.427474401 0.328966833 0.015293429 0.103318411 0.035411455 0.027094021 0.199211287 0.125560481 -0.069884861 -0.063459192 0.169682266 0.130993812 0.193856648 -0.167584202 0.202369187 0.08062143 -0.042172673 -0.052598163 0.051313494 0.025452618 0.375878167 -0.209693985 0.281115075 …
40 "ID2" -0.082788632 0.105204882 0.026754649 0.196961456 -0.007140498 0.056640654 0.1643626 -0.155724655 0.031680732 0.036083893 0.084183778 0.088096366 0.259407982 -0.067144086 -0.023796101 -0.22231534 -0.298342253 0.120712781 -0.195061607 0.057360244 -0.158082525 0.125686887 0.17312333 0.09459453 -0.147457183 0.086712396 -0.024044041 -0.060622565 -0.24811214 0.054983013 -0.08352989 0.07425367 …
41 "IKBKB" 0.233547776 0.177371673 -0.13058868 0.111982035 0.097351106 -0.144496142 -0.221696995 0.025707117 -0.12284051 -0.072694834 -0.104838471 -0.13658453 -0.105351964 0.077678123 0.010702597 0.019886012 0.039254846 0.106698527 0.078966898 -0.204237989 0.056730339 -0.150087792 0.052728006 -0.024481217 0.16593837 0.077850994 -0.091005142 -0.068302976 0.098396016 -0.024460045 0.032686235 -0.135…
42 "IL11" -0.051612587 -0.171480932 0.089110115 -0.019617702 0.082438018 -0.088330882 0.115553621 0.13873162 0.033707475 -0.002518688 0.059370312 -0.012601059 0.003678075 0.179222546 0.198271743 0.14773954 0.273460094 0.014691878 0.116189083 0.078650712 0.061029577 0.030020781 -0.024843759 0.04705273 -0.003011821 -0.152131584 0.072645806 -0.215734808 0.203114138 -0.088240137 0.10277432 -0.1089178…
43 "IL1RAP" 0.124466612 -0.139067678 0.149760969 0.062159368 0.179408526 0.124886358 -0.090040419 -0.097661372 0.010114159 0.03741559 0.109561265 -0.309890032 0.122270305 0.320733836 0.062208385 0.410978666 0.272363964 0.102466236 0.149196698 0.070163464 -0.178270748 0.196459335 -0.150629947 -0.002179815 -0.283269347 0.003847449 -0.196027532 0.165675123 0.1601977 0.169767702 -0.141745684 0.403101…
44 "IL6R" -0.00472617 -0.129632326 0.179391664 0.16161632 0.063428352 0.046266875 -0.212853508 0.033054959 -0.101179878 -0.032747377 -0.082165156 -0.325674284 0.173817563 0.447796762 0.209823638 0.198124096 0.244084637 0.151289273 0.203397934 -0.023554156 0.065391641 0.124948687 -0.179448871 -0.05314688 -0.061804935 -0.123982656 -0.230447288 0.11385357 0.29931328 0.113336455 0.264511184 0.1779617…
45 "INHBA" -0.047649473 -0.214208 0.065020042 -0.105911929 0.022222147 -0.109111724 -0.248248163 -0.002372796 -0.104552992 -0.106221816 -0.046655586 -0.246206558 0.068718415 0.516029225 0.327852288 0.816446871 0.84091391 -0.031557013 0.658150411 0.206035083 0.166314523 0.179406528 -0.272912805 -0.178089883 -0.137282132 -0.173563627 -0.159460374 0.098931177 0.724620718 0.033912446 0.14707834 0.136…
46 "ITGA2" 0.277706246 0.085864527 0.072732427 0.089175416 0.305461704 0.118083422 0.044871664 -0.106292822 0.122282921 0.108638455 0.144776054 -0.232294413 0.233398966 0.145397966 0.036289677 0.133250008 0.06549294 0.051736056 -0.06022084 0.054687983 0.034323015 0.117585417 0.047826964 0.126608326 -0.078816648 0.053672988 -0.291484107 0.053741812 0.012660264 0.24288578 0.03560706 0.263309578 0.1…
47 "KLF4" -0.253138469 -0.128410235 0.485749263 0.205575949 -0.190849261 0.532362693 0.037973548 0.082572728 -0.05617575 0.13008468 -0.03844882 -0.251592049 0.42871409 0.220350428 0.098278538 -0.169290308 -0.058174637 0.185738258 -0.224198155 0.173275716 0.004139731 0.438490938 -0.304322052 0.026460742 0.030081298 -0.291337092 0.111773368 0.394112345 -0.119843112 0.131259115 0.322159275 0.4487334…
48 "LIF" -0.011632342 -0.157913525 0.114413028 -0.096976269 -0.086199028 0.135869433 -0.074479002 0.131790094 -0.057349626 -0.102319908 -0.129576367 -0.217110714 0.39878012 0.086120837 0.388265072 0.077479519 0.236320042 -0.058337393 -0.036613823 0.346281821 0.167008756 0.324515397 -0.090933005 -0.066938739 0.085716638 -0.349610593 -0.059086209 0.005306488 0.210917824 -0.103881492 0.213152036 0.0…
49 "MAPK3" -0.262858297 -0.142545214 0.130705777 0.040565211 -0.220065265 0.150210759 -0.103191756 0.028921411 -0.312686201 -0.353218731 -0.266642847 -0.114965867 0.143625285 0.04104776 0.13449683 -0.143949169 -0.01026817 -0.006174092 -0.026447601 0.052947153 -0.168762575 0.048116749 0.097217078 -0.231016364 -0.070621623 -0.193955699 0.017883377 0.085845042 -0.001214034 -0.156735902 0.276102931 -…
50 "MCM2" -0.025919708 -0.150120451 0.074412426 -0.18068453 0.085522782 -0.131781226 0.402794258 0.203597273 0.435145179 0.325499924 0.369056494 0.430844879 -0.224470486 -0.168640916 -0.038188888 -0.07636897 0.048731916 -0.247085974 -0.036715123 0.079608184 0.609497906 -0.016238226 -0.02238028 0.359042947 0.561310522 -0.149871761 0.539923316 -0.099311144 0.09751623 0.079092943 0.265287481 -0.2427…
51 "MCM7" -0.146601949 -0.065126213 -0.058863999 -0.128018566 0.03893171 -0.253518865 0.343777684 0.182186334 0.344995778 0.138244794 0.273919431 0.441792106 -0.179278998 -0.146421329 0.046962233 -0.129665926 0.013999268 -0.246981988 -0.012553516 0.089185056 0.494243566 -0.045139839 0.145583078 0.455296555 0.474917825 -0.030584798 0.431144906 -0.20998939 0.086279594 -0.138148362 0.208850113 -0.37…
52 "MEN1" -0.006243291 0.135002079 -0.076203968 -0.12807646 -0.050341468 -0.29792194 -0.036927202 0.098309764 0.137912038 0.038596586 0.040015778 0.216111458 -0.245839456 -0.152206149 -0.02343412 -0.129724882 -0.009776411 -0.116486551 0.031776905 -0.01486325 0.317882958 -0.248896056 0.102581335 -0.042240997 0.279572473 0.213904351 0.221169818 -0.071273388 0.03456546 -0.114993222 0.107442467 -0.27…
53 "MET" 0.302141497 0.132529794 -0.005573289 0.077734003 0.210065583 -0.085960706 0.012488392 -0.02206464 0.062438214 0.054468023 0.09531949 -0.072943395 -0.057556722 0.033078317 0.059288433 0.01383439 -0.102960927 -0.069109875 -0.035967301 -0.07465612 -0.090232401 -0.179575902 0.126505528 0.148162908 -0.121870853 0.228895693 -0.288626359 -0.148248219 -0.024651714 0.036169766 -0.073409923 0.1120…
54 "MMP7" 0.001264559 0.036468544 0.126163657 0.037522782 -0.204499726 0.038548745 0.036321278 -0.025386417 0.056728714 -0.044281167 0.011706349 0.094139119 0.077274296 0.187903204 0.189744333 0.249573302 0.202066412 -0.001112797 0.15846346 0.122057464 -0.124278311 0.105836662 -0.100435182 -0.091034804 -0.214351018 0.069519568 -0.101406959 0.051074797 0.121535602 0.017826544 -0.13374489 0.0819094…
55 "MYC" 0.16455771 0.349671922 -0.124114433 0.082240908 0.139766033 -0.287146086 0.102376987 0.070252648 0.240001926 0.037442882 0.164236319 0.366510889 -0.251532344 -0.174240998 -0.12676521 -0.057005882 -0.065577877 -0.093800374 0.000819081 -0.087448099 0.245549547 -0.400594145 0.241733762 0.139037575 0.12838338 0.257914344 0.0400876 -0.232461164 -0.055483266 -0.142842493 0.136694694 -0.3528034…
56 "NFE2L2" 0.259777278 0.260011033 -0.145075081 0.136635372 0.248978245 0.072030699 -0.047597635 -0.259356021 0.130321188 0.148006654 0.188765062 -0.115783508 0.061415975 -0.034012996 -0.120447037 -0.052722695 -0.201929764 0.095025087 -0.118781972 -0.125495779 -0.100358739 -0.157898662 0.135814849 0.111217157 -0.162995243 0.355556667 -0.345056233 -0.039796816 -0.176298591 0.131965089 -0.20307528…
57 "PKMYT1" -0.180128059 -0.151731377 -0.034550221 -0.276116859 0.034354492 -0.1237888 0.386715226 0.242063142 0.324372503 0.16422958 0.193479179 0.310185563 -0.158808609 -0.233639162 -0.020398754 -0.215634438 -0.015993159 -0.286484712 -0.143553127 0.130363281 0.475469165 0.050913042 0.138424656 0.276252569 0.602009479 -0.218739377 0.542621058 -0.152162556 -0.015484287 -0.10186899 0.188397211 -0.…
58 "PLAU" -0.155215414 -0.260287577 0.109507305 -0.080194867 -0.060355889 -0.083833414 -0.036095196 0.098519983 -0.013496142 -0.076676619 0.020669178 -0.094473745 0.092805236 0.390006276 0.351920374 0.557369705 0.696820535 -0.005088775 0.401348339 0.156592009 0.120308141 0.13474527 -0.189551977 -0.022059893 -0.070606384 -0.169032874 0.002621361 -0.066988202 0.508399654 -0.070622997 0.063792581 -0…
59 "PLD1" 0.11234089 -0.104397112 0.236951641 0.220556897 -0.011111855 0.331912651 -0.178907468 -0.150595977 -0.181495604 -0.009670803 -0.046184188 -0.364786371 0.159234547 0.234868005 0.013198177 0.122811719 0.026658159 0.195264987 -0.047775183 -0.05907322 -0.155841697 0.20616162 -0.08539132 -0.06422345 -0.237898562 -0.038812175 -0.192963881 0.385094631 -0.028542007 0.220595315 0.090479908 0.474…
60 "POLD4" -0.395604621 -0.22766261 0.222050662 -0.011804657 -0.478531011 0.14056906 -0.136503336 0.086105973 -0.262058009 -0.379189464 -0.297652516 -0.051030455 0.259893745 0.23033612 0.412274202 -0.065522293 0.040992926 -0.050134748 0.036628187 0.219892769 -0.250242054 0.192249844 -0.005688703 -0.304620705 -0.175902386 -0.094947267 0.025860689 0.168895726 0.009712958 -0.229361846 0.099952666 -0…
61 "PRKACB" 0.204997299 0.198739138 0.23437449 0.392645184 0.058090075 0.19031341 -0.101801291 -0.272494117 -0.098105791 0.043845741 0.02100318 -0.089679813 0.042610597 0.154765369 -0.086933857 0.056639655 -0.094648864 0.368080669 -0.013483952 -0.196628335 -0.282475562 -0.152981197 -0.183187089 -0.053328245 -0.284042146 0.244001324 -0.277643034 0.200055534 -0.070794369 0.248506846 -0.062200641 0.…
62 "PRKDC" 0.405245571 0.275107547 -0.091711051 0.062875601 0.417815452 -0.1946598 0.011199227 0.06972504 0.343358122 0.293628083 0.244770502 0.04214994 -0.233489773 -0.013374733 -0.141991252 0.044361669 0.016118315 0.042727012 0.016643237 -0.08511496 0.34956063 -0.304840916 0.090302349 0.155800223 0.196571877 0.292210067 -0.154525672 -0.134299602 0.070608508 0.196902006 0.084374886 -0.049177084 …
63 "RAC3" -0.435949621 -0.254475357 0.109657138 -0.216250376 -0.270473762 0.118320877 0.065076005 0.040521779 0.095621334 0.193914435 0.066058461 0.058950001 0.040867022 0.002745269 0.095132697 -0.084614213 0.048288749 -0.128018882 -0.017742237 0.199750773 0.187046353 0.312675666 -0.205452779 -0.004615065 0.277126748 -0.286815038 0.38261068 0.210041427 0.036752147 -0.001845127 0.022173435 0.02743…
64 "RAF1" 0.19523519 0.039813554 0.08698944 0.09639433 0.063118832 0.183298756 -0.055912946 -0.164017357 -0.073968632 0.073738555 0.037674396 -0.077466903 -0.010878715 -0.043286968 -0.03807847 -0.006574794 -0.016596085 0.16527349 -0.016522826 -0.040907365 0.097824501 0.01050287 -0.12122196 0.102960428 0.213582091 -0.124297047 0.101947307 0.197027038 0.010424803 0.149130688 0.146262822 0.18160664 …
65 "RFC3" 0.325742743 0.13981737 -0.23095491 0.039230589 0.689181346 -0.162245301 0.38941634 0.075598668 0.454498274 0.3418402 0.494595554 0.290533815 -0.319403951 -0.242294844 -0.272021718 -0.050918663 -0.173504046 -0.043357792 -0.17442489 -0.195831303 0.1198922 -0.351899264 0.276919073 0.451886468 0.163974764 0.369889749 0.132523049 -0.371373769 -0.253176995 0.115225549 -0.173654309 -0.18431000…
66 "RIN1" -0.155799416 -0.174169051 -0.006392055 -0.23006086 -0.194772466 -0.009405687 0.014192624 0.080175887 0.013846257 -0.081123746 -0.077089184 0.066352426 0.097501991 -0.081846143 0.169823286 -0.12896832 -0.01030789 -0.288734038 -0.065440475 0.17970668 0.217076365 0.241456344 0.048171458 -0.083999166 0.300089577 -0.17321701 0.229848483 0.041044388 0.000334688 -0.226396803 0.230448412 -0.165…
67 "RNF43" 0.429566781 0.712607535 -0.278873244 0.257851098 0.202527943 -0.320989896 -0.230480263 -0.08535066 -0.11596937 -0.246545126 -0.092821474 0.089063646 -0.086551141 -0.265652084 -0.181001091 -0.131590868 -0.179609127 0.149760161 -0.006957535 -0.077665005 -0.008588295 -0.527043153 0.481773472 -0.073157111 -0.057928945 0.429100927 -0.316230188 -0.299716105 -0.082359886 -0.119027094 0.015163…
68 "RRAS2" -0.028825171 -0.139171226 0.078287167 -0.016342447 0.017929342 0.077139397 0.178812095 -0.149270958 0.312084524 0.30564008 0.22490841 0.113570156 -0.061304308 -0.002141968 -0.022787851 0.006696328 -0.098778415 -0.099900771 -0.079127838 -0.027808489 -0.133513062 -0.005800995 -0.194530021 0.042933357 -0.099321261 0.209957913 0.109245999 0.111696425 -0.128742363 0.133997077 -0.218494809 0…
69 "SFRP4" -0.072047876 -0.108693411 -0.095385191 -0.145723832 -0.106816558 -0.233297167 -0.338167235 -0.138437147 -0.234597823 -0.232692749 -0.173117084 -0.167485401 -0.143626534 0.426236684 0.201008824 0.808961193 0.720571357 -0.107927047 0.881165754 -0.02122389 -0.080797799 -0.008844105 -0.173796953 -0.316119396 -0.270130626 0.003169079 -0.18581301 0.131706407 0.649974653 -0.088956351 -0.03056…
70 "SFRS2" 0.015097201 0.01053697 -0.000687426 -0.033409818 0.14155695 -0.084749233 0.495967907 0.12724785 0.362529977 0.267559923 0.322701372 0.43498867 -0.1240235 -0.284442723 -0.096673482 -0.256081833 -0.20249959 -0.063749365 -0.250014911 -0.034608678 0.172740615 -0.150913736 0.027219428 0.313151355 0.298380724 0.01357296 0.398144344 -0.293360211 -0.208782538 -0.045777989 -0.082742976 -0.30171…
71 "SKP2" 0.198315835 -0.049090649 0.035039357 0.040212908 0.438229258 0.016893988 0.482896636 0.078426938 0.485102495 0.512366343 0.53828591 0.294340356 -0.145602439 -0.101981157 -0.25106769 -0.042643947 -0.123691997 0.018716445 -0.206135906 -0.115275511 0.199149958 -0.003217792 -0.057671762 0.479831293 0.315071926 0.066533291 0.326601719 -0.039683526 -0.16680878 0.305630828 -0.036672891 0.09291…
72 "SPOP" 0.078415387 0.095999484 -0.06775763 -0.029334428 0.169856886 -0.041234746 -0.078059587 -0.131552646 0.262039773 0.236231615 0.229772665 0.005703068 -0.158819101 0.096690345 -0.15276136 0.201749023 0.04092048 -0.008316435 0.108640108 -0.075444533 -0.094055806 -0.199143338 -0.02518107 -0.008846103 -0.196867157 0.309923383 -0.196665182 0.072433774 -0.020881645 0.101148277 -0.255970915 0.15…
73 "SPP1" -0.262620099 -0.348587729 0.050234672 -0.269671635 -0.093990229 -0.056682373 -0.051099279 -0.116775645 -0.00999225 -0.001096059 0.019590106 -0.117737804 0.022646332 0.369319423 0.189149901 0.642225296 0.616662823 -0.232753641 0.541042012 0.139714696 -0.002343693 0.292075167 -0.244767004 -0.120451784 -0.183885319 -0.180634614 0.020769354 0.195179788 0.478296435 0.03603699 0.01001211 0.16…
74 "STAT1" 0.021575941 -0.300244462 0.069410025 -0.138714112 0.12114814 0.17433143 0.088875536 0.185363594 0.16171607 0.247053373 0.176116102 -0.139896311 0.011533603 0.280034005 0.088143581 0.347202136 0.301408221 -0.086167117 0.155706877 0.032957032 0.160472496 0.232133533 -0.358353336 0.101030239 0.102133044 -0.111229648 0.062371014 0.03038757 0.247025448 0.211642534 -0.032786409 0.205686467 -…
75 "SUV39H2" 0.272623787 0.02014407 -0.099986769 0.000273964 0.473250581 0.051181094 0.574162911 0.041502048 0.512142197 0.492402248 0.589391514 0.396288113 -0.200980726 -0.268153106 -0.307407452 -0.092250715 -0.254115617 -0.04233393 -0.287448948 -0.096244804 0.080760516 -0.173538276 0.051257413 0.531269399 0.224853833 0.206057323 0.297305096 -0.273560019 -0.304036836 0.274541726 -0.251142517 0.0…
76 "THEM4" 0.198686815 -0.073101717 -0.026380678 -0.017877323 0.016112071 0.149820491 0.153473772 0.004721673 0.033678371 0.148052999 0.091943693 0.027055925 0.107544394 -0.061422035 -0.037615129 -0.088733145 -0.186325884 -0.019060065 -0.194648669 -0.095010161 -0.132753756 0.146292118 0.006782452 0.073975691 -0.046906026 -0.078895654 0.083429093 0.0021168 -0.225739237 0.168364502 -0.20657881 0.13…
77 "TNFRSF10A" -0.206025534 -0.156081264 0.06531907 -0.030242411 -0.119128019 0.15953919 0.186239067 0.094388183 0.004540308 0.058166021 -0.055702228 -0.00632448 0.344619808 -0.020642073 0.115926402 -0.029652742 0.031733318 0.00930776 -0.076866638 0.258850897 0.17068502 0.526620842 -0.173662054 0.002259131 0.173836799 -0.361327997 0.071948136 0.063077863 0.075574062 0.093195821 0.186948165 0.0269…
78 "TNFSF10" -0.024119298 -0.226788886 0.202362192 0.060946473 -0.054571944 0.372284217 -0.034443051 -0.066532042 -0.073388314 0.033649455 0.02073338 -0.248443768 0.06965884 0.210508878 -0.065971209 0.181467869 0.068769377 0.053594173 0.02150726 -0.150915359 -0.253639151 0.163750181 -0.237073356 -0.038732608 -0.195099597 -0.010830626 -0.080475539 0.177712289 -0.075370463 0.148962063 -0.142280661 …
79 "TSPAN7" -0.012917386 0.22363311 0.034294786 0.210757449 -0.111794727 0.010646638 -0.176419876 -0.067886534 -0.187273298 -0.19315224 -0.189409333 0.004027065 0.144925443 0.026251898 -0.05242804 -0.169729731 -0.087275602 0.194691282 0.023702759 0.043101357 -0.070957498 -0.068340446 0.109394139 -0.087440479 -0.087618097 -0.082810176 -0.166209351 0.076232447 -0.006894556 -0.216131568 0.174830809 …
80 "UBE2T" 0.086334933 -0.131149575 -0.036646475 -0.087225784 0.284488948 0.064061882 0.691254075 0.088425999 0.540134176 0.448614494 0.513925183 0.416189113 -0.121585069 -0.329730775 -0.205106281 -0.226861526 -0.307898649 -0.145722921 -0.354852783 -0.003786057 0.08341885 -0.037962932 0.131086435 0.515031547 0.234238661 0.065959408 0.410155979 -0.223356198 -0.395584949 0.190554736 -0.272034155 -0…
81 "VEGFA" 0.254094382 0.161365456 -0.043288342 0.000531048 0.172953456 -0.111967474 -0.18443466 0.127810681 0.01175931 -0.031124834 -0.017554372 -0.080215482 0.016972929 -0.10718216 0.072452011 -0.085737247 -0.049853956 0.022194856 -0.110391561 0.239120082 0.125977421 -0.194042884 0.253788789 0.083605709 0.162373456 0.13929913 -0.044455973 -0.199210413 -0.057844883 -0.134400027 -0.013790423 -0.1…
82 "WNT5B" -0.001644714 0.252175022 0.001590379 0.454658874 -0.055056215 -0.192576999 -0.247176242 -0.139051957 -0.379418329 -0.37691358 -0.164526124 0.014009637 0.113359951 0.100157277 0.098081447 0.05296652 0.092760032 0.379833095 0.161551818 -0.092945519 -0.149013918 -0.176735288 0.160142262 -0.140679246 -0.199443514 0.10225534 -0.148517413 -0.120166761 0.20761893 -0.147322302 0.06883059 -0.11…
83 "WT1" 0.201603171 0.09544131 -0.012971437 -0.04128076 0.130479606 -0.134756202 0.009391154 0.040465644 0.019058045 -0.097497008 0.141329803 0.154456011 -0.126241 0.033875297 -0.04552203 0.218111461 0.174439119 0.019187448 0.228017267 -0.026497913 0.062251765 -0.2046226 0.061423614 0.057428692 -0.059482263 0.102932914 -0.028154591 -0.077610496 0.124201425 -0.173929132 -0.013770347 -0.081897964 …

### Sheet: top10
	MMP7	COL11A1	INHBA	SPP1	SFRP4	ETV4	COMP	COL1A1	RNF43	DDIT4
MMP7	1	0.249573	0.177748	0.0802225	0.218941	-0.100435	0.158463	0.202066	0.00724554	0.122057
COL11A1	0.249573	1	0.816447	0.642225	0.808961	-0.23314	0.734947	0.857851	-0.131591	0.0790542
INHBA	0.177748	0.816447	1	0.621299	0.700052	-0.272913	0.65815	0.840914	-0.0885899	0.206035
SPP1	0.0802225	0.642225	0.621299	1	0.558652	-0.244767	0.541042	0.616663	-0.305498	0.139715
SFRP4	0.218941	0.808961	0.700052	0.558652	1	-0.173797	0.881166	0.720571	-0.000990575	-0.0212239
ETV4	-0.100435	-0.23314	-0.272913	-0.244767	-0.173797	1	-0.139001	-0.248915	0.481773	-0.0759022
COMP	0.158463	0.734947	0.65815	0.541042	0.881166	-0.139001	1	0.692662	-0.00695753	0.0130621
COL1A1	0.202066	0.857851	0.840914	0.616663	0.720571	-0.248915	0.692662	1	-0.179609	0.190835
RNF43	0.00724554	-0.131591	-0.0885899	-0.305498	-0.000990575	0.481773	-0.00695753	-0.179609	1	-0.077665
DDIT4	0.122057	0.0790542	0.206035	0.139715	-0.0212239	-0.0759022	0.0130621	0.190835	-0.077665	1
