## Supplementary Dataset File S5 for "Expression analysis of colon adenocarcinoma in the South Indian population reveals novel signals of pathogenesis"

### Sheet: Title
Title: Expression analysis of colon adenocarcinoma in the South Indian population reveals novel signals of pathogenesis
Authors:
Prasanth S. Ariyannur, Reenu Anne Joy, Veena Menon, Roopa Rachael Paulose, Keechilat Pavithran, Damodaran M. Vasudevan.
Supplementary Data set File S5
TIMER correlation data

### Sheet: timer_corr
Probe name	Log2 fold change	std error (log2)	Purity	B Cell	CD8+ T Cell	CD4+ T Cell	Macrophage	Neutrophil	Dendritic Cell
MMP7	5.34	0.98	-0.216928	0.0727773	0.0205654	0.0160082	0.0439942	0.0718992	0.0388599
COL11A1	5.04	0.964	-0.308313	0.0246913	0.212735	0.344925	0.539957	0.421801	0.439828
INHBA	4.35	0.721	-0.344409	-0.062156	0.227356	0.409041	0.500717	0.537938	0.530129
SPP1	4.31	1.06	-0.204101	-0.00453647	0.228358	0.0824998	0.487189	0.439067	0.444909
SFRP4	4.19	1.13	-0.256111	-0.00201837	0.0439875	0.32726	0.515751	0.196976	0.289482
ETV4	4.15	0.741	0.262514	-0.238689	-0.287911	-0.186493	-0.2101	-0.335476	-0.398425
COMP	3.65	1.05	-0.220039	-0.0930588	-0.00170953	0.307399	0.478613	0.170421	0.255017
COL1A1	3.45	0.864	-0.370011	-0.0580662	0.0955542	0.375595	0.443614	0.443809	0.449528
RNF43	3.04	0.682	0.290406	-0.226191	-0.280647	0.111988	-0.0935501	-0.277537	-0.239713
DDIT4	2.9	0.574	-0.140839	-0.230427	0.0633918	-0.121498	-0.139952	0.118027	0.0621659
GRIN2B	2.76	0.779	-0.00174232	-0.122896	-0.0637204	0.129116	-0.0838312	0.0195379	-0.0151354
WT1	2.51	0.789	-0.00316065	-0.00552228	-0.0238258	0.105481	0.18783	0.0216503	0.0410302
IL11	2.31	0.657	-0.170132	-0.163762	-0.0252892	0.00771351	0.0256579	0.317113	0.161654
GZMB	2.22	0.581	-0.0475297	-0.0591103	0.125199	-0.0404659	0.0259883	0.172784	0.120445
MET	2.22	0.53	0.0424077	0.065469	0.0597277	0.0833704	0.0664111	0.025062	0.0344237
MCM2	2.17	0.479	0.0984316	-0.0766239	-0.187592	-0.0415114	-0.0965474	0.0534156	-0.00841122
LIF	2.1	0.433	-0.19453	-0.103052	0.0220641	0.0714675	-0.171954	0.211458	0.148527
RAC3	1.93	0.572	-0.0694286	-0.0504407	0.00447423	-0.10708	-0.131616	0.0250159	0.0396726
DUSP4	1.85	0.423	-0.231657	0.10725	0.324367	-0.0377667	0.0164688	0.312008	0.321592
ITGA2	1.82	0.557	-0.0223814	0.0714829	0.29489	0.240034	0.128954	0.275744	0.25956
BRCA2	1.78	0.342	0.130849	0.111631	0.187939	0.116082	0.129861	0.187802	0.0871654
FANCA	1.78	0.395	0.106351	-0.000342812	-0.0479994	-0.00317308	-0.134313	0.0611703	-0.002835
AXIN2	1.77	0.556	0.282949	-0.0702089	-0.220843	0.0856118	-0.0938739	-0.280937	-0.20784
PKMYT1	1.7	0.39	0.116612	-0.113141	-0.298306	-0.171271	-0.308575	-0.0854768	-0.178437
FANCG	1.56	0.364	0.0982759	-0.0214283	-0.186736	-0.158843	-0.210671	-0.044152	-0.0931856
PLAU	1.55	0.429	-0.310674	-0.0724839	0.149806	0.209521	0.285129	0.531537	0.412079
UBE2T	1.49	0.379	0.18121	0.0400793	0.0350181	-0.405807	-0.201127	-0.0257883	-0.168335
MYC	1.48	0.372	0.139157	-0.182658	-0.186337	0.0418283	-0.0146812	-0.0580478	-0.0860773
CDC6	1.43	0.427	0.0476117	0.0595406	0.144263	-0.204572	-0.0521335	0.150387	0.00415222
RIN1	1.39	0.451	0.0151869	-0.0914056	-0.230839	-0.0853526	-0.281259	-0.151181	-0.132936
H2AFX	1.35	0.42	0.0858468	-0.0115489	-0.246427	-0.253211	-0.323333	-0.166185	-0.178162
VEGFA	1.34	0.439	0.113649	-0.166865	-0.155633	-0.00880544	-0.227369	-0.0502747	-0.13055
CCNB1	1.29	0.412	0.149227	0.0085628	0.0270333	-0.340856	-0.229684	0.0140477	-0.0853876
IL1RAP	1.26	0.349	-0.205558	0.189642	0.321398	0.140585	0.361035	0.422502	0.354462
IKBKB	1.19	0.345	-0.0104615	0.00352532	-0.0960995	0.230399	0.0871526	0.0285958	-0.0252574
EZH2	1.17	0.368	0.14705	0.110951	0.136053	-0.0975418	-0.0972164	0.0956987	0.00375807
RFC3	1.15	0.343	0.191004	-0.0447428	-0.0242085	-0.135837	-0.00291355	-0.00580282	-0.158383
CDC7	1.14	0.364	0.0463741	0.219881	0.305944	-0.0536434	0.0384921	0.211297	0.139327
MCM7	1.12	0.28	0.125945	-0.165824	-0.247762	-0.143429	-0.180569	-0.106815	-0.155296
HSP90B1	1.09	0.299	-0.168791	0.0556197	0.434913	-0.0547309	0.144055	0.251409	0.231099
SUV39H2	1.09	0.342	0.149317	0.109309	0.138627	-0.216433	-0.0148325	0.0594766	-0.0290939
TNFRSF10A	1.02	0.325	-0.0235483	-0.0665658	0.135055	-0.0357482	-0.112005	0.148382	0.155505
HRAS	1.01	0.292	-0.0471621	-0.277465	-0.296436	-0.245571	-0.350596	-0.20331	-0.257362
CDK4	0.989	0.204	0.151409	-0.223597	-0.236723	-0.372867	-0.214775	-0.305452	-0.347086
THEM4	0.962	0.287	0.017451	0.0445304	0.063353	-0.107634	-0.0645718	-0.04949	-0.108306
PRKDC	0.929	0.275	0.0161074	0.0090203	0.0134075	0.25309	0.187853	0.0457869	0.0143269
STAT1	0.894	0.244	-0.278354	0.247381	0.469888	0.317902	0.344056	0.70687	0.626428
SFRS2	0.892	0.266	0.128915	-0.0499323	-0.23847	-0.267769	-0.29326	-0.0838995	-0.201388
HDAC10	0.889	0.233	0.0896625	-0.178755	-0.441172	0.0309948	-0.204447	-0.218258	-0.180125
CDC25B	0.868	0.271	-0.0139931	-0.0388188	-0.0357729	0.00950724	-0.0500665	0.113976	0.00943575
DNMT1	0.862	0.265	0.0268159	-0.0211225	-0.025544	0.240395	0.0346451	0.206587	0.141295
SKP2	0.855	0.197	0.0834104	0.109366	0.122353	-0.0789874	0.0774023	0.162368	0.0921477
MEN1	0.837	0.236	0.0942586	-0.139282	-0.359221	0.0911373	-0.101033	-0.206659	-0.180259
CDK2	0.815	0.19	0.0625138	0.0902896	0.211358	-0.0781195	0.0692219	0.18253	0.0701017
FUBP1	0.794	0.203	0.0332358	0.245223	0.310923	0.100023	0.161772	0.183272	0.237479
FANCF	0.69	0.219	0.17674	0.00671388	-0.0625205	-0.0108608	0.0517069	-0.208791	-0.179155
ATR	0.654	0.146	0.154621	0.126347	-0.0127959	0.221003	0.0750232	-0.00314811	-0.0462174
NFE2L2	-0.625	0.207	0.0901526	0.152146	0.278856	0.0782815	0.116852	0.0839269	0.0928297
RAF1	-0.637	0.143	-0.00324457	0.0997059	0.0349362	0.179802	0.00703039	0.0535922	0.100003
POLD4	-0.642	0.177	-0.17728	-0.0632925	-0.189898	-0.120154	-0.219432	-0.139024	-0.0968945
RRAS2	-0.781	0.25	-0.0887824	0.0873878	0.125206	-0.141697	0.0835375	-0.0130386	0.00294781
PLD1	-0.808	0.22	-0.145475	0.228938	0.244761	0.170001	0.138465	0.145559	0.248652
GNAQ	-0.855	0.25	-0.187969	0.479261	0.419313	0.2094	0.197196	0.262828	0.372194
TNFSF10	-0.928	0.265	-0.240196	0.336942	0.404385	0.0540969	0.168324	0.351825	0.332578
MAPK3	-0.945	0.281	0.0222258	-0.00628151	-0.203361	-0.104178	-0.128356	-0.162662	-0.0890429
IL6R	-1.09	0.274	-0.33871	0.197731	0.285898	0.434717	0.457774	0.529124	0.47312
SPOP	-1.12	0.264	-0.0642069	0.0480355	0.24745	0.040199	0.296374	0.162525	0.123881
GNA11	-1.18	0.367	-0.0497199	0.0485704	-0.139067	0.333167	0.0422836	0.125284	0.195074
PRKACB	-1.33	0.359	-0.0962907	0.240628	0.125467	0.22057	0.164088	-0.0428279	0.0691836
CDKN1A	-1.47	0.311	-0.189346	-0.0048788	0.213024	-0.0853584	-0.146187	0.0826533	0.191373
ID2	-1.5	0.286	0.0635761	0.0843653	0.0699488	-0.208399	-0.14524	-0.11543	-0.0925871
BMP2	-1.55	0.314	-0.18324	0.213553	0.130749	0.12136	-0.00804984	0.237292	0.233
HDAC4	-1.62	0.188	0.0083421	0.0860846	0.0745948	0.419639	0.230253	0.232984	0.186222
CLCF1	-1.65	0.437	-0.235529	-0.0854619	0.0328014	0.15094	0.0365015	0.194561	0.199322
FGFR2	-1.68	0.441	-0.166893	0.251539	0.160081	0.157851	0.169623	0.120399	0.226773
CASP7	-1.74	0.47	-0.129639	0.335005	0.297676	-0.0853954	-0.143766	0.146289	0.16111
COL4A5	-1.83	0.436	0.00177828	0.208842	0.00307517	0.208658	0.0814274	0.00746882	0.036564
CDKN2B	-1.84	0.449	-0.440649	0.128821	0.194833	0.364005	0.361395	0.406508	0.406572
BMP5	-1.87	0.465	0.0340505	0.171152	-0.0537125	0.20528	-0.0269826	-0.0738116	-0.00742118
WNT5B	-1.9	0.4	-0.00256314	-0.0745568	-0.14656	0.17033	0.0466048	-0.125281	-0.0501512
TSPAN7	-1.9	0.555	0.056364	0.0118317	-0.104945	0.0140976	0.012339	-0.17332	-0.0980662
KLF4	-2.24	0.454	-0.183043	0.235133	0.186782	0.0537104	-0.13015	0.185743	0.264149
FLNA	-2.25	0.577	-0.329909	-0.0786768	0.0280476	0.453231	0.425628	0.332864	0.399317
